# A Single-Cell Transcriptomic Atlas of Human Heart Organoids across Differentiation Protocols

**DOI:** 10.64898/2026.11.25.769101

**Authors:** Sarah Ouologuem, Vladana Đaković, Sophie Zengerle, Jannik Geissner, Tatjana Dorn, Anna B. Meier, Lika Drakhlis, Chrysoula Makra, Leonard Sima, Laura Xourgias, Julia L. Beckmann, Tristan Aretz, Arne van den Berg, Sina Mohrenweis, Korbinian Traeuble, Manuel Gander, Laura D. Martens, Karl-Ludwig Laugwitz, Robert Zweigerdt, Lennard Halle, Matthias Heinig, Alessandra Moretti, Fabian J. Theis

## Abstract

Human pluripotent stem cell-derived heart organoids have emerged as powerful models of human cardiac development, disease, and therapeutic responses. Here, we present the first integrated single-cell transcriptomic atlas of human cardiac organoids, combining 16 datasets generated across diverse differentiation strategies into a unified reference framework. The atlas resolves protocol-dependent effects on lineage composition, developmental fidelity, and cellular maturation, enabling direct comparison of cardiac organoid systems across the field. Mapping to fetal and adult heart references demonstrates that organoid-derived populations faithfully recapitulate early first-trimester developmental states, with maturation representing the major remaining bottleneck. The analysis identifies reproducible generation of epicardial and coronary vascular lineages, reveals distinct trade-offs between cellular diversity and maturation across protocols, and benchmarks organoids against complementary 3D cardiac models and newly generated datasets. Finally, drug-target analyses expose signaling pathways that remain insufficiently represented in vitro. This community resource provides a standardized framework for evaluating, comparing, and improving human cardiac differentiation models.
