## Supplementary material for "A Single-Cell Transcriptomic Atlas of Human Heart Organoids across Differentiation Protocols": Table S1

### Sheet: Metadata
sample	dataset	type	day	protocol_type	stem_cell_type	stem_cell_line	technology
Feng_2022_Day15batch 1RA+SCVI114	Feng_2022	2D	15	GSK/Wnt Inhibition	hiPSC	SCVI114	Chromium 3' v3
Feng_2022_Day15batch 1RA+WTC	Feng_2022	2D	15	GSK/Wnt Inhibition	hiPSC	WTC11	Chromium 3' v3
Feng_2022_Day15batch 1RA-SCVI114	Feng_2022	2D	15	GSK/Wnt Inhibition	hiPSC	SCVI114	Chromium 3' v3
Feng_2022_Day15batch 1RA-WTC	Feng_2022	2D	15	GSK/Wnt Inhibition	hiPSC	WTC11	Chromium 3' v3
Feng_2022_Day15batch 2RA+SCVI114	Feng_2022	2D	15	GSK/Wnt Inhibition	hiPSC	SCVI114	Chromium 3' v3
Feng_2022_Day15batch 2RA+WTC	Feng_2022	2D	15	GSK/Wnt Inhibition	hiPSC	WTC11	Chromium 3' v3
Feng_2022_Day15batch 2RA-SCVI114	Feng_2022	2D	15	GSK/Wnt Inhibition	hiPSC	SCVI114	Chromium 3' v3
Feng_2022_Day15batch 2RA-WTC	Feng_2022	2D	15	GSK/Wnt Inhibition	hiPSC	WTC11	Chromium 3' v3
Feng_2022_Day30batch 1RA+SCVI114	Feng_2022	2D	30	GSK/Wnt Inhibition	hiPSC	SCVI114	Chromium 3' v3
Feng_2022_Day30batch 1RA+WTC	Feng_2022	2D	30	GSK/Wnt Inhibition	hiPSC	WTC11	Chromium 3' v3
Feng_2022_Day30batch 1RA-SCVI114	Feng_2022	2D	30	GSK/Wnt Inhibition	hiPSC	SCVI114	Chromium 3' v3
Feng_2022_Day30batch 1RA-WTC	Feng_2022	2D	30	GSK/Wnt Inhibition	hiPSC	WTC11	Chromium 3' v3
Feng_2022_Day30batch 2RA+SCVI114	Feng_2022	2D	30	GSK/Wnt Inhibition	hiPSC	SCVI114	Chromium 3' v3
Feng_2022_Day30batch 2RA+WTC	Feng_2022	2D	30	GSK/Wnt Inhibition	hiPSC	WTC11	Chromium 3' v3
Feng_2022_Day30batch 2RA-SCVI114	Feng_2022	2D	30	GSK/Wnt Inhibition	hiPSC	SCVI114	Chromium 3' v3
Feng_2022_Day30batch 2RA-WTC	Feng_2022	2D	30	GSK/Wnt Inhibition	hiPSC	WTC11	Chromium 3' v3
SCVI111-Day0	Galdos_2023	2D	0	GSK/Wnt Inhibition	hiPSC	SCVI111	Chromium CellPlex 3' v3.1
SCVI111-Day1	Galdos_2023	2D	1	GSK/Wnt Inhibition	hiPSC	SCVI111	Chromium CellPlex 3' v3.1
SCVI111-Day11	Galdos_2023	2D	11	GSK/Wnt Inhibition	hiPSC	SCVI111	Chromium CellPlex 3' v3.1
SCVI111-Day13	Galdos_2023	2D	13	GSK/Wnt Inhibition	hiPSC	SCVI111	Chromium CellPlex 3' v3.1
SCVI111-Day15	Galdos_2023	2D	15	GSK/Wnt Inhibition	hiPSC	SCVI111	Chromium CellPlex 3' v3.1
SCVI111-Day2	Galdos_2023	2D	2	GSK/Wnt Inhibition	hiPSC	SCVI111	Chromium CellPlex 3' v3.1
SCVI111-Day3	Galdos_2023	2D	3	GSK/Wnt Inhibition	hiPSC	SCVI111	Chromium CellPlex 3' v3.1
SCVI111-Day30	Galdos_2023	2D	30	GSK/Wnt Inhibition	hiPSC	SCVI111	Chromium CellPlex 3' v3.1
SCVI111-Day4	Galdos_2023	2D	4	GSK/Wnt Inhibition	hiPSC	SCVI111	Chromium CellPlex 3' v3.1
SCVI111-Day5	Galdos_2023	2D	5	GSK/Wnt Inhibition	hiPSC	SCVI111	Chromium CellPlex 3' v3.1
SCVI111-Day6	Galdos_2023	2D	6	GSK/Wnt Inhibition	hiPSC	SCVI111	Chromium CellPlex 3' v3.1
SCVI111-Day7	Galdos_2023	2D	7	GSK/Wnt Inhibition	hiPSC	SCVI111	Chromium CellPlex 3' v3.1
WTC-Day0	Galdos_2023	2D	0	GSK/Wnt Inhibition	hiPSC	WTC11	Chromium CellPlex 3' v3.1
WTC-Day1	Galdos_2023	2D	1	GSK/Wnt Inhibition	hiPSC	WTC11	Chromium CellPlex 3' v3.1
WTC-Day11	Galdos_2023	2D	11	GSK/Wnt Inhibition	hiPSC	WTC11	Chromium CellPlex 3' v3.1
WTC-Day13	Galdos_2023	2D	13	GSK/Wnt Inhibition	hiPSC	WTC11	Chromium CellPlex 3' v3.1
WTC-Day15	Galdos_2023	2D	15	GSK/Wnt Inhibition	hiPSC	WTC11	Chromium CellPlex 3' v3.1
WTC-Day2	Galdos_2023	2D	2	GSK/Wnt Inhibition	hiPSC	WTC11	Chromium CellPlex 3' v3.1
WTC-Day3	Galdos_2023	2D	3	GSK/Wnt Inhibition	hiPSC	WTC11	Chromium CellPlex 3' v3.1
WTC-Day30	Galdos_2023	2D	30	GSK/Wnt Inhibition	hiPSC	WTC11	Chromium CellPlex 3' v3.1
WTC-Day4	Galdos_2023	2D	4	GSK/Wnt Inhibition	hiPSC	WTC11	Chromium CellPlex 3' v3.1
WTC-Day5	Galdos_2023	2D	5	GSK/Wnt Inhibition	hiPSC	WTC11	Chromium CellPlex 3' v3.1
WTC-Day6	Galdos_2023	2D	6	GSK/Wnt Inhibition	hiPSC	WTC11	Chromium CellPlex 3' v3.1
WTC-Day7	Galdos_2023	2D	7	GSK/Wnt Inhibition	hiPSC	WTC11	Chromium CellPlex 3' v3.1
Mon_AM_m12_18774	Snabel_2025	2D	26	GSK/Wnt Inhibition	hESC	HES3	CEL-Seq2
Mon_AM_m12_18786	Snabel_2025	2D	26	GSK/Wnt Inhibition	hESC	HES3	CEL-Seq2
Mon_AM_m5_18783	Snabel_2025	2D	19	GSK/Wnt Inhibition	hESC	HES3	CEL-Seq2
Mon_AM_m5_Z41-S3	Snabel_2025	2D	19	GSK/Wnt Inhibition	hESC	HES3	CEL-Seq2
Mon_VM_d10_18779	Snabel_2025	2D	10	GSK/Wnt Inhibition	hESC	HES3	CEL-Seq2
Mon_VM_d10_820	Snabel_2025	2D	10	GSK/Wnt Inhibition	hESC	HES3	CEL-Seq2
Mon_VM_d11_821	Snabel_2025	2D	11	GSK/Wnt Inhibition	hESC	HES3	CEL-Seq2
Mon_VM_d11_822	Snabel_2025	2D	11	GSK/Wnt Inhibition	hESC	HES3	CEL-Seq2
Mon_VM_d12_824	Snabel_2025	2D	12	GSK/Wnt Inhibition	hESC	HES3	CEL-Seq2
Mon_VM_d13_826	Snabel_2025	2D	13	GSK/Wnt Inhibition	hESC	HES3	CEL-Seq2
Mon_VM_d14_18780	Snabel_2025	2D	14	GSK/Wnt Inhibition	hESC	HES3	CEL-Seq2
Mon_VM_d14_828	Snabel_2025	2D	14	GSK/Wnt Inhibition	hESC	HES3	CEL-Seq2
Mon_VM_d14_Z42-S8	Snabel_2025	2D	14	GSK/Wnt Inhibition	hESC	HES3	CEL-Seq2
Mon_VM_d4_18764	Snabel_2025	2D	4	GSK/Wnt Inhibition	hESC	HES3	CEL-Seq2
Mon_VM_d5_18777	Snabel_2025	2D	5	GSK/Wnt Inhibition	hESC	HES3	CEL-Seq2
Mon_VM_d7_813	Snabel_2025	2D	7	GSK/Wnt Inhibition	hESC	HES3	CEL-Seq2
Mon_VM_d7_814	Snabel_2025	2D	7	GSK/Wnt Inhibition	hESC	HES3	CEL-Seq2
Mon_VM_d8_18767	Snabel_2025	2D	8	GSK/Wnt Inhibition	hESC	HES3	CEL-Seq2
Mon_VM_d8_815	Snabel_2025	2D	8	GSK/Wnt Inhibition	hESC	HES3	CEL-Seq2
Mon_VM_d8_816	Snabel_2025	2D	8	GSK/Wnt Inhibition	hESC	HES3	CEL-Seq2
Mon_VM_d9_817	Snabel_2025	2D	9	GSK/Wnt Inhibition	hESC	HES3	CEL-Seq2
Mon_VM_m11_18775	Snabel_2025	2D	25	GSK/Wnt Inhibition	hESC	HES3	CEL-Seq2
Mon_VM_m11_Z44-S2	Snabel_2025	2D	25	GSK/Wnt Inhibition	hESC	HES3	CEL-Seq2
Mon_VM_m5_18785	Snabel_2025	2D	19	GSK/Wnt Inhibition	hESC	HES3	CEL-Seq2
Mon_VM_m5_Z47-S5	Snabel_2025	2D	19	GSK/Wnt Inhibition	hESC	HES3	CEL-Seq2
Zawada_2023_Day1.5_primitive_streak	Zawada_2023	2D	1.5	Progenitor-Directed	hESC	HES3	Chromium 3' v3
Zawada_2023_Day4.5_RAmin_eGFPpos	Zawada_2023	2D	4.5	Progenitor-Directed	hESC	HES3	Chromium 3' v3
Zawada_2023_Day4.5_RApos_eGFPpos	Zawada_2023	2D	4.5	Progenitor-Directed	hESC	HES3	Chromium 3' v3
Zawada_2023_Day4.5_RApos_mCherrypos	Zawada_2023	2D	4.5	Progenitor-Directed	hESC	HES3	Chromium 3' v3
Zawada_2023_Day4.5_RApos_mCherrypos_eGFPpos	Zawada_2023	2D	4.5	Progenitor-Directed	hESC	HES3	Chromium 3' v3
Zhang_2022_Day21_CM_2D	Zhang_2022	2D	21	GSK/Wnt Inhibition	hiPSC	UCB-iPSC	Chromium 3' v2
BG-HFO 32.7	Dardano_2024	3D	14	Co-Haematopoiesis	hESC	HES3	Chromium NextGEM 3' v3.1
BG-HFO 33.10	Dardano_2024	3D	14	Co-Haematopoiesis	hESC	HES3	Chromium NextGEM 3' v3.1
Drakhlis_2021_Day13	Drakhlis_2021	3D	13	GSK/Wnt Inhibition	hESC	HES3	Chromium NextGEM 3' v3.1
Feng_2022_Day15batch 1RA+SCVI114	Feng_2022	3D	15	GSK/Wnt Inhibition	hiPSC	SCVI114	Chromium 3' v3
Feng_2022_Day15batch 1RA+WTC	Feng_2022	3D	15	GSK/Wnt Inhibition	hiPSC	WTC11	Chromium 3' v3
Feng_2022_Day15batch 1RA-SCVI114	Feng_2022	3D	15	GSK/Wnt Inhibition	hiPSC	SCVI114	Chromium 3' v3
Feng_2022_Day15batch 1RA-WTC	Feng_2022	3D	15	GSK/Wnt Inhibition	hiPSC	WTC11	Chromium 3' v3
Feng_2022_Day15batch 2RA+SCVI114	Feng_2022	3D	15	GSK/Wnt Inhibition	hiPSC	SCVI114	Chromium 3' v3
Feng_2022_Day15batch 2RA+WTC	Feng_2022	3D	15	GSK/Wnt Inhibition	hiPSC	WTC11	Chromium 3' v3
Feng_2022_Day15batch 2RA-SCVI114	Feng_2022	3D	15	GSK/Wnt Inhibition	hiPSC	SCVI114	Chromium 3' v3
Feng_2022_Day15batch 2RA-WTC	Feng_2022	3D	15	GSK/Wnt Inhibition	hiPSC	WTC11	Chromium 3' v3
Feng_2022_Day30batch 1RA+SCVI114	Feng_2022	3D	30	GSK/Wnt Inhibition	hiPSC	SCVI114	Chromium 3' v3
Feng_2022_Day30batch 1RA+WTC	Feng_2022	3D	30	GSK/Wnt Inhibition	hiPSC	WTC11	Chromium 3' v3
Feng_2022_Day30batch 1RA-SCVI114	Feng_2022	3D	30	GSK/Wnt Inhibition	hiPSC	SCVI114	Chromium 3' v3
Feng_2022_Day30batch 1RA-WTC	Feng_2022	3D	30	GSK/Wnt Inhibition	hiPSC	WTC11	Chromium 3' v3
Feng_2022_Day30batch 2RA+SCVI114	Feng_2022	3D	30	GSK/Wnt Inhibition	hiPSC	SCVI114	Chromium 3' v3
Feng_2022_Day30batch 2RA+WTC	Feng_2022	3D	30	GSK/Wnt Inhibition	hiPSC	WTC11	Chromium 3' v3
Feng_2022_Day30batch 2RA-SCVI114	Feng_2022	3D	30	GSK/Wnt Inhibition	hiPSC	SCVI114	Chromium 3' v3
Feng_2022_Day30batch 2RA-WTC	Feng_2022	3D	30	GSK/Wnt Inhibition	hiPSC	WTC11	Chromium 3' v3
Ho_2022_Day14	Ho_2022	3D	14	GSK/Wnt Inhibition	hESC	H7	Chromium 3' v2
Ho_2022_Day21	Ho_2022	3D	21	GSK/Wnt Inhibition	hESC	H7	Chromium 3' v2
Ho_2022_Day8	Ho_2022	3D	8	GSK/Wnt Inhibition	hESC	H7	Chromium 3' v2
Meier_2023_Day10	Meier_2023	3D	10	Multi-Factor	hiPSC	MRIi003-A	Chromium 3' v3
Meier_2023_Day15	Meier_2023	3D	15	Multi-Factor	hiPSC	MRIi003-A	Chromium 3' v3
Meier_2023_Day2	Meier_2023	3D	2	Multi-Factor	hiPSC	MRIi003-A	Chromium 3' v3
Meier_2023_Day3	Meier_2023	3D	3	Multi-Factor	hiPSC	MRIi003-A	Chromium 3' v3
Meier_2023_Day30	Meier_2023	3D	30	Multi-Factor	hiPSC	MRIi003-A	Chromium NextGEM 3' v3.1
Meier_2023_Day4	Meier_2023	3D	4	Multi-Factor	hiPSC	MRIi003-A	Chromium 3' v3
Meier_2023_Day5	Meier_2023	3D	5	Multi-Factor	hiPSC	MRIi003-A	Chromium 3' v3
Meier_2023_Day7	Meier_2023	3D	7	Multi-Factor	hiPSC	MRIi003-A	Chromium 3' v3
Meier_X_Day30	Meier_X	3D	30	Multi-Factor	hiPSC	MRIi003-A	Chromium NextGEM 3' v3.1
OHern_2025_Day15	OHern_2025	3D	15	GSK/Wnt Inhibition	hESC	H9	Chromium NextGEM 3' v3.1
OHern_2025_Day26	OHern_2025	3D	26	GSK/Wnt Inhibition	hESC	H9	Chromium NextGEM 3' v3.1
AVC_d9p5_TNI_222832.e7	Schmidt_2023	3D	9.5	Progenitor-Directed	hiPSC	WTC11	Chromium Flex
AVC_d9p5_TNT2_222827.e6	Schmidt_2023	3D	9.5	Progenitor-Directed	hiPSC	WTC11	Chromium Flex
Atria_d9p5_TNI_222826.e5	Schmidt_2023	3D	9.5	Progenitor-Directed	hiPSC	WTC11	Chromium Flex
LV_d7p5_TNI_222823.e5	Schmidt_2023	3D	7.5	Progenitor-Directed	hiPSC	WTC11	Chromium Flex
LV_d7p5_TNI_222823.e5	Schmidt_2023	3D	9.5	Progenitor-Directed	hiPSC	WTC11	Chromium Flex
LV_d7p5_TNT2_222828.e6	Schmidt_2023	3D	7.5	Progenitor-Directed	hiPSC	WTC11	Chromium Flex
LV_d7p5_TNT2_222828.e6	Schmidt_2023	3D	9.5	Progenitor-Directed	hiPSC	WTC11	Chromium Flex
OFT_d9p5_TNI_222825.e5	Schmidt_2023	3D	9.5	Progenitor-Directed	hiPSC	WTC11	Chromium Flex
OFT_d9p5_TNT2_222830.e6	Schmidt_2023	3D	9.5	Progenitor-Directed	hiPSC	WTC11	Chromium Flex
RV_d9p5_TNI_222824.e5	Schmidt_2023	3D	9.5	Progenitor-Directed	hiPSC	WTC11	Chromium Flex
RV_d9p5_TNT2_222829.e6	Schmidt_2023	3D	9.5	Progenitor-Directed	hiPSC	WTC11	Chromium Flex
Tian_2025_Day22	Tian_2025	3D	22	GSK/Wnt Inhibition	hiPSC	1390C1	Chromium GEM-X 3' v4
Volmert_2023_Day34	Volmert_2023	3D	34	GSK/Wnt Inhibition	hiPSC	iPSC-L1	Chromium NextGEM 3' v3.1
Wang_2025_Day18	Wang_2025	3D	18.5	GSK/Wnt Inhibition	hESC	H9	Chromium NextGEM 3' v3.1
Wang_2025_Day7	Wang_2025	3D	7.5	GSK/Wnt Inhibition	hESC	H9	Chromium NextGEM 3' v3.1
Wang_2025_Day9	Wang_2025	3D	9.5	GSK/Wnt Inhibition	hESC	H9	Chromium NextGEM 3' v3.1
Zawada_2023_Day30_RAmin_eGFPpos	Zawada_2023	3D	30	Progenitor-Directed	hESC	HES3	Chromium 3' v3
Zawada_2023_Day30_RApos_eGFPpos	Zawada_2023	3D	30	Progenitor-Directed	hESC	HES3	Chromium 3' v3
Zawada_2023_Day30_RApos_mCherry	Zawada_2023	3D	30	Progenitor-Directed	hESC	HES3	Chromium 3' v3
Zawada_2023_Day30_RApos_mCherrypos_eGFPpos	Zawada_2023	3D	30	Progenitor-Directed	hESC	HES3	Chromium 3' v3
Zengerle_X_Day15	Zengerle_X	3D	15	Multi-Factor	hiPSC	MRIi003-A	Chromium NextGEM 3' v3.1
