## Supplementary material for "A Single-Cell Transcriptomic Atlas of Human Heart Organoids across Differentiation Protocols": Table S2

### Sheet: Cardiomyocytes
Cardiomyocytes	Ventricular	Atrial	Pacemaker	Compact	Atrioventricular Canal	Outfow Tract	Proliferating
TNNT2	MYL2	NR2F2	HCN4	PRDM16	TBX3	WNT5A	TOP2A
TTN	MYH7	KCNA5	SHOX2	HEY2	TBX2	RSPO3	MKI67
ACTN2	IRX3	GJA5		CRYAB	BMP2	FGF10
TNNC1	IRX2	MYH6			BMP4
TNNI1		NR2F1
TNNI3		HEY1
MYL7		KCNJ3
MYL3

### Sheet: Epicardial Cells
Mesothelial Epicardium	Epicardial Derivatives (EMT)	Mural diff.	CM diff.	CM & FB diff.	Transitional Epithelial Cells	Proliferating
WT1	TWIST1	PDGFRB	SFRP5	LUM	WT1	TOP2A
BNC1	SNAI1	RSG5	RYR2	SEMA3D	ALDH1A2	MKI67
TBX18	SNAI2		TNNT2	TNC	TCF21
TCF21	VIM		TTN	FN1	VIM
CDH1			NR2F2		DCN-
CDH3					LUM-
KRT19
KRT18
VIM

### Sheet: Mesenchymal Cells
Mesenchymal Cells	Fibroblasts	Smooth Muscle Cells	Proliferating
COL1A1	DCN	ACTA2	TOP2A
VIM	LUM	TAGLN	MKI67
COL1A2	FBLN1	TAGLN2
	POSTN	CNN1
	FN1
	TNC

### Sheet: Endoderm
Endoderm	Pancreatic Endoderm
TTR	SOX9
ALDH1A1	PTF1A
	HHEX
	ONECUT1

### Sheet: Mesoderm & Progenitor
Mesoderm	Primitive Streak	Progenitor	Second Heart Field	First Heart Field	Juxtacardiac Field	Stem Cells	Proliferating
MESP1	MIXL1+	NKX2-5	ISL1	TBX5	HAND1	MYC	TOP2A
MIXL1	MESP1-	ISL1	FOXC1	HCN4	MAB21L2	POU5F1	MKI67
EOMES		GATA4			HOXB6	SOX2
PDGFRA		HAND1			HOXB5	NANOG
TBX1		KDR			BNC2
		PDGFRA
		HAND2

### Sheet: Hematopoietic
Progenitor	Myeloid	Megakaryocytes	Erythroid
RUNX1	PTPRC	TMEM40	GYPA
ITGA2B	CD4	PF4	HB2A
PTPRC	ITGAM	PPBP	HBG1
	CD14		HBZ
			HBE1

### Sheet: Epithelial Cells
Epithelial	Posterior Foregut / Hepatic Epithelium
EPCAM	AFP
CLDN4	FOXA2
CLDN7	HNF4A
RAB25
SPINT2

### Sheet: Neural
Neural	Ectoderm	Peripheral Glial
PAX6	SOX2	MPZ
DCX	PAX6	PLP1
TAGLN3	OTX2	ERBB3
MAP2		MEGF10
KIF5C		PTPRZ1
STMN2		ZEB2
