## Supplementary material for "A Single-Cell Transcriptomic Atlas of Human Heart Organoids across Differentiation Protocols": Table S3

### Sheet: genes
Electrophysiology & Calcium Handling	Metabolic	Structural
CACNA1C+, RYR2+, SLC8A1+, ATP2A2+, CASQ2+, KCND3+,HCN4-, KCNJ2-, NKX2-5-, MEF2C-	PPARGC1A+, CD36+, LPL+, PDK4+, PPARA+, HADHB+, ESRRA+, NKX2-5-, MEF2C-	MYH7+, TNNI3+, MYL2+, TPM1+, NKX2-5-, MEF2C-, TNNI1-, MYH6-
